# TRIB1 modulates transcriptional programming in breast cancer cells to regulate cell proliferation

**DOI:** 10.1101/2023.07.06.547928

**Authors:** Hamish D. McMillan, Evangelia K. Papachristou, Jody Hazlett, Soleilmane Omarjee, Jason S. Carroll, Michael A. Black, Peter D. Mace, Anita K. Dunbier

## Abstract

The pseudokinase Tribbles Homolog 1 (*TRIB1*) is a known driver of tumorigenesis in acute myeloid leukemia and is encoded upstream of the oncogene *MYC* at the 8q24 locus. We observed that *TRIB1/MYC* co-amplification is associated with decreased relapse-free and overall survival in breast cancer patients, but the role of *TRIB1* in this disease has not been well characterized. *TRIB1* knockdown in multiple breast cancer cell lines inhibited cell proliferation and suppressed *MYC* expression, implicating *TRIB1* in breast cancer cell proliferation. Transcriptomic and cell cycle analysis revealed cell cycle regulation as the likely mechanism through which *TRIB1* influences breast cancer cell proliferation. *TRIB1* knockdown also resulted in significant changes in both estrogen receptor (ER) and β-catenin associated transcription. Interrogating the TRIB1 interactome in breast cancer cells by qPLEX-RIME reinforced the known association between TRIB1 and ubiquitination, while revealing a range of previously undescribed TRIB1 associated factors. Further analysis of the association between TRIB1, β-catenin and FERMT2 suggests TRIB1 may regulate β-catenin activity by controlling the levels of both β-catenin, and its co-factor FERMT2. Together, these results suggest that coregulation of β-catenin and ER-driven transcription by TRIB1, facilitates regulation of *MYC* expression and breast cancer cell proliferation.

**Significance:** The pseudokinase *TRIB1* is frequently co-amplified in breast cancers with the potent oncogene *MYC*, although the functional consequences of this event are not well understood. This study demonstrates *TRIB1* is a regulator of cell cycle progression and *MYC* expression in breast cancer cells. It also profiles *TRIB1*-associated proteins in breast cancer cells, demonstrating conservation of TRIB1’s canonical interaction with COP1 and reveals associations with members of the wider ubiquitination machinery, a range of transcriptional regulators and chromatin remodelers. The data presented provide insight into the function of TRIB1 in breast cancer and the role of TRIB1 in transcriptional regulation.
