## Supplementary Table 2 for "TRIB1 modulates transcriptional programming in breast cancer cells to regulate cell proliferation"

### Sheet: TRIB1_shRNA_Hallmark_Sig
Hallmark Signature	P-value	Adjusted P-value	Enrichment Score	Normalised Enrichment Score	Signature Size
G2M CHECKPOINT	0.000174	0.00435	-0.48	-1.71	200
E2F TARGETS	0.000174	0.00435	-0.58	-2.04	200
TNFA SIGNALING VIA NFKB	0.000939	0.0116	0.45	1.63	200
ESTROGEN RESPONSE EARLY	0.00139	0.0116	-0.43	-1.53	200
PROTEIN SECRETION	0.00132	0.0116	0.49	1.64	96
COMPLEMENT	0.000939	0.0116	0.45	1.64	200
ANDROGEN RESPONSE	0.00201	0.0143	0.49	1.61	100
INFLAMMATORY RESPONSE	0.00235	0.0147	0.42	1.53	200
P53 PATHWAY	0.00376	0.02	0.4	1.48	200
KRAS SIGNALING UP	0.00399	0.02	0.4	1.47	200
ESTROGEN RESPONSE LATE	0.00822	0.0294	0.38	1.41	200
OXIDATIVE PHOSPHORYLATION	0.00775	0.0294	0.38	1.41	200
GLYCOLYSIS	0.00705	0.0294	0.39	1.42	200
IL2 STAT5 SIGNALING	0.00796	0.0294	0.38	1.4	199
CHOLESTEROL HOMEOSTASIS	0.0133	0.0444	0.48	1.52	74
MTORC1 SIGNALING	0.0197	0.0616	0.36	1.34	200
XENOBIOTIC METABOLISM	0.0223	0.0656	0.36	1.32	200
EPITHELIAL MESENCHYMAL TRANSITION	0.0491	0.136	0.34	1.25	200
MYC TARGETS V2	0.0542	0.143	-0.47	-1.39	58
TGF BETA SIGNALING	0.0852	0.18	0.44	1.31	54
DNA REPAIR	0.0798	0.18	-0.36	-1.24	150
NOTCH SIGNALING	0.0828	0.18	0.5	1.37	32
MYOGENESIS	0.0791	0.18	0.33	1.2	200
SPERMATOGENESIS	0.0863	0.18	-0.37	-1.24	135
UV RESPONSE DN	0.0925	0.185	0.35	1.22	144
HYPOXIA	0.0975	0.186	0.32	1.19	200
MYC TARGETS V1	0.1	0.186	-0.34	-1.19	200

### Sheet: TRIB1_siRNA_Hallmark_Sig
Hallmark Signature	P-value	Adjusted P-value	Enrichment Score	Normalised Enrichment Score	Signature Size
G2M CHECKPOINT	0.000141	0.00138	-0.54	-1.9	200
MTORC1 SIGNALING	0.000141	0.00138	-0.56	-1.99	200
E2F TARGETS	0.000141	0.00138	-0.56	-1.97	200
MYC TARGETS V2	0.000166	0.00138	-0.67	-2.01	58
EPITHELIAL MESENCHYMAL TRANSITION	0.000141	0.00138	-0.56	-1.99	200
UV RESPONSE UP	0.000145	0.00138	-0.55	-1.9	158
MYC TARGETS V1	0.000283	0.00202	-0.48	-1.69	200
OXIDATIVE PHOSPHORYLATION	0.000342	0.00214	0.56	2.2	200
UNFOLDED PROTEIN RESPONSE	0.000454	0.00252	-0.53	-1.78	113
ESTROGEN RESPONSE LATE	0.000707	0.00353	-0.45	-1.59	200
INTERFERON ALPHA RESPONSE	0.000931	0.00423	-0.53	-1.74	97
INTERFERON GAMMA RESPONSE	0.00311	0.013	-0.43	-1.51	200
GLYCOLYSIS	0.00382	0.0147	-0.42	-1.48	200
ESTROGEN RESPONSE EARLY	0.00424	0.0151	-0.41	-1.47	200
TNFA SIGNALING VIA NFKB	0.00957	0.0319	0.35	1.36	200
IL6 JAK STAT3 SIGNALING	0.0125	0.0389	-0.47	-1.51	87
IL2 STAT5 SIGNALING	0.0227	0.0666	-0.38	-1.35	199
P53 PATHWAY	0.0284	0.0788	0.33	1.28	200
WNT BETA CATENIN SIGNALING	0.0344	0.0859	-0.52	-1.47	42
SPERMATOGENESIS	0.0336	0.0859	-0.4	-1.36	135
APOPTOSIS	0.0418	0.0966	0.34	1.27	161
ANDROGEN RESPONSE	0.0425	0.0966	-0.42	-1.37	100
HYPOXIA	0.0475	0.0989	-0.36	-1.29	200
COMPLEMENT	0.0469	0.0989	-0.36	-1.29	200
KRAS SIGNALING UP	0.0574	0.115	-0.36	-1.27	200
XENOBIOTIC METABOLISM	0.07	0.135	-0.35	-1.25	200
ADIPOGENESIS	0.0777	0.144	-0.35	-1.24	200
NOTCH SIGNALING	0.0999	0.151	-0.5	-1.35	32
MYOGENESIS	0.0936	0.151	-0.34	-1.22	200
FATTY ACID METABOLISM	0.0931	0.151	-0.36	-1.24	158
ANGIOGENESIS	0.0893	0.151	-0.49	-1.36	36
HEME METABOLISM	0.0995	0.151	-0.34	-1.21	200
PEROXISOME	0.1	0.151	0.34	1.22	104
UV RESPONSE DN	0.111	0.163	-0.36	-1.22	144
CHOLESTEROL HOMEOSTASIS	0.115	0.164	0.37	1.24	74
PI3K AKT MTOR SIGNALING	0.121	0.168	-0.38	-1.24	105
COAGULATION	0.13	0.176	-0.35	-1.2	138
